# Ancient DNA evidence for the ecological globalisation of cod fishing in medieval and post-medieval Europe

**DOI:** 10.1101/2022.06.03.494519

**Authors:** Lourdes Martínez-García, Giada Ferrari, Angélica Cuevas, Lane M. Atmore, Begoña López-Arias, Mark Culling, Laura Llorente-Rodríguez, Arturo Morales-Muñiz, Eufrasia Roselló-Izquierdo, Juan Antonio Quirós, Ricard Marlasca-Martín, Bernd Hänfling, William F. Hutchinson, Kjetill S. Jakobsen, Sissel Jentoft, David Orton, Bastiaan Star, James H. Barrett

**Affiliations:** Centre for Ecological and Evolutionary Synthesis (CEES), Department of Biosciences, University of Oslo, Oslo, Norway; Royal Botanic Garden Edinburgh, Scotland; Laboratorio de Arqueozoología LAZ-UAM, Universidad Autónoma de Madrid, Madrid, Spain; Evolutionary Biology Group, Department of Biological Sciences, University of Hull, United Kingdom; Laboratory for Archaezoological Studies, Faculty of Archaeology, University of Leiden, Leiden, The Netherlands; Department of Geography, Prehistory and Archaeology, University of the Basque Country, Vitoria-Gasteiz, Spain; Posidonia s.l. Avd. Sant Jordi, Eivissa, Spain; Institute for Biodiversity and Freshwater Conservation, UHI-Inverness, Inverness, United Kingdom; BioArCh, Department of Archaeology, University of York, York, United Kingdom; Department of Archaeology and Cultural History, NTNU University Museum, Trondheim, Norway

**Keywords:** cod trade, historical ecology, marine fisheries, zooarchaeology, biological source

## Abstract

Understanding the historical emergence and growth of long-range fisheries can provide fundamental insights into the timing of ecological impacts and the development of coastal communities during the last millennium. Whole genome sequencing approaches can improve such understanding by determining the origin of archaeological fish specimens that may have been obtained from historic trade or distant water. Here, we used genome-wide data to individually infer the biological source of 37 ancient Atlantic cod specimens (*ca*. 1050 to 1950 CE) from England and Spain. Our findings provide novel genetic evidence that eleventh- to twelfth-century specimens from London were predominantly obtained from nearby populations, while thirteenth- to fourteenth-century specimens derived from distant sources. Our results further suggest that Icelandic cod was exported to London earlier than previously reported. Our observations confirm the chronology and geography of the trans-Atlantic cod trade from Newfoundland to Spain starting by the early sixteenth century. Our findings demonstrate the utility of whole genome sequencing and ancient DNA approaches to describe the globalisation of marine fisheries and increase our understanding regarding the extent of the North-Atlantic fish trade and long-range fisheries in medieval and early modern times.
