## Supplementary_tables for "Ancient DNA evidence for the ecological globalisation of cod fishing in medieval and post-medieval Europe"

### Sheet: Table S1
Table S1: List of ancient samples of Atlantic cod from England (n = 32) and Spain (n = 5) used in this study. '-' = not applicable.
Sample ID	Original ID	Location	Bone element	Cranial/Postcranial remains	Date	DNA extraction protocol	Library protocol	aDNA control sample in Hutchinson et al. 2015	Genomic assignment	Eastern (E) or Western (W) origin (%)	northernmost (n) or north-central (nc) distribution (%)	Included in specific genomic assignation analysis
COD292	1025	London, Seal House	Articular	Cranial	late 11th-12th C	bledd	Meyer & Kircher	-	Irish Sea, Eastern Atlantic	100 E	100 nc	YES (three LGs)
HULL1024	1024	London, Seal House	Premaxilla	Cranial	late 11th-12th C	see Hutchinson et al. 2015	SCR	-	Lofoten Coastal or North Sea, Eastern Atlantic	100 E	92 nc	YES
HULL1133	1133	London, New Fresh Wharf (St Magnus)	Caudal vertebra	Postcranial	late 11th C	see Hutchinson et al. 2015	SCR	-	Eastern Atlantic	100 E	-	NO
HULL1628	1628	London, Cheapside 120	Frontal	Cranial	1050-1150	see Hutchinson et al. 2015	SCR	-	North Sea, Eastern Atlantic	100 E	100 nc	YES
COD295	2488	London, Seal House	Abdominal vertebra	Postcranial	12th C	bledd	Meyer & Kircher	-	North Sea, Eastern Atlantic	100 E	100 nc	YES
COD293	1028	London, Seal House	Abdominal vertebra	Postcranial	13th-14th C	bledd	Meyer & Kircher	-	Northeast Arctic, Eastern Atlantic	100 E	100 n	YES
HULL1071	1071	London, Billingsgate 1982	Dentary	Cranial	1200-1230	see Hutchinson et al. 2015	Meyer & Kircher	Yes	Iceland, Eastern Atlantic	100 E	86 n	YES (three LGs)
COD283	2495	London, Trig Lane	Caudal vertebra	Postcranial	late 13th C	bledd	Meyer & Kircher	-	North Sea, Eastern Atlantic	100 E	98 nc	YES
COD284	2496	London, Trig Lane	Caudal vertebra	Postcranial	late 13th C	bledd	Meyer & Kircher	-	Iceland, Eastern Atlantic	100 E	50 n	YES
COD285	2497	London, Trig Lane	Caudal vertebra	Postcranial	late 13th C	bledd	Meyer & Kircher	-	North Sea, Eastern Atlantic	100 E	100 n	YES
HULL1038	1038	London, Trig Lane	Dentary	Cranial	late 13th C	see Hutchinson et al. 2015	Meyer & Kircher	Yes	North Sea, Eastern Atlantic	100 E	100 nc	YES
COD280	2492	London, Trig Lane	Abdominal vertebra	Postcranial	early 14th C	bledd	Meyer & Kircher	-	Iceland, Eastern Atlantic	100 E	100 n	YES
COD281	2493	London, Trig Lane	Caudal vertebra	Postcranial	early 14th C	bledd	Meyer & Kircher	-	Lofoten Coastal/North Sea, Eastern Atlantic	100 E	92 nc	YES
COD294	2487	London, Seal House	Cleithrum	Postcranial	14th C	bledd	Meyer & Kircher	-	Irish Sea, Eastern Atlantic	100 E	100 nc	YES (three LGs)
HULL1065	1065	London, Trig Lane	Premaxilla	Cranial	early 14th C	see Hutchinson et al. 2015	Meyer & Kircher	Yes	southwest Coastal, Eastern Atlantic	100 E	60 nc	YES (three LGs)
HULL1051	1051	London, Trig Lane	Articular	Cranial	mid 14th C	see Hutchinson et al. 2015	SCR	-	Irish Sea, Eastern Atlantic	100 E	100 nc	YES
COD272	1047	London, Trig Lane	Cleithrum	Postcranial	late 14th C	bledd	Meyer & Kircher	-	Lofoten Coastal/North Sea, Eastern Atlantic	100 E	92 nc	YES
COD275	1853	London, Trig Lane	Abdominal vertebra	Postcranial	late 14th C	bledd	Meyer & Kircher	-	Iceland, Eastern Atlantic	100 E	100 n	YES
COD276	1860	London, Trig Lane	Abdominal vertebra	Postcranial	late 14th C	bledd	Meyer & Kircher	-	Lofoten Coastal/southwest Coastal, Eastern Atlantic	100 E	90 nc	YES
HULL1112	1112	London, Swan Lane Car Park	Parasphenoid	Cranial	1400-1450	see Hutchinson et al. 2015	SCR	-	Lofoten Coastal/North Sea, Eastern Atlantic	100 E	92 nc	YES
HULL1832	1832	London, Swan Lane Car Park	Parasphenoid	Cranial	1400-1450	see Hutchinson et al. 2015	SCR	No	Iceland, Eastern Atlantic	100 E	86 n	YES
HULL1833	1833	London, Swan Lane Car Park	Dentary	Cranial	1400-1450	see Hutchinson et al. 2015	SCR	-	Baltic Sea, Eastern Atlantic	100 E	-	YES (only Baltic Sea assignation)
HULL1834	1834	London, Swan Lane Car Park	Dentary	Cranial	1400-1450	see Hutchinson et al. 2015	SCR	-	Lofoten Coastal/North Sea, Eastern Atlantic	100 E	92 nc	YES (three LGs)
COD274	1055	London, Trig Lane	Cleithrum	Postcranial	mid 15th C	bledd	Meyer & Kircher	-	Iceland, Eastern Atlantic	100 E	98 n	YES
COD277	2489	London, Trig Lane	Caudal vertebra	Postcranial	mid 15th C	bledd	Meyer & Kircher	-	Iceland, Eastern Atlantic	100 E	100 n	YES
COD278	2490	London, Trig Lane	Caudal vertebra	Postcranial	mid 15th C	bledd	Meyer & Kircher	-	Iceland, Eastern Atlantic	99 E	100 n	YES
HULL1054	1054	London, Trig Lane	Dentary	Cranial	mid 15th C	see Hutchinson et al. 2015	SCR	-	North Sea, Eastern Atlantic	100 E	100 nc	YES
HULL1059	1059	London, Trig Lane	Dentary	Cranial	mid 15th C	see Hutchinson et al. 2015	SCR	No	southwest Coastal, Eastern Atlantic	100 E	100 nc	NO
COD288	1017	London, Finsbury Pavement	Cleithrum	Postcranial	late 15th-16th C	bledd	Meyer & Kircher	-	Eastern Atlantic	98 E	-	NO
COD289	1018	London, Finsbury Pavement	Cleithrum	Postcranial	late 15th-16th C	bledd	Meyer & Kircher	-	Placentia Bay, Western Atlantic	100 W	-	YES
HULL1014	1014	London, Finsbury Pavement	Dentary	Cranial	1500-1550	see Hutchinson et al. 2015	SCR	-	Baltic Sea, Eastern Atlantic	100 E	-	YES (only Baltic Sea assignation)
COD290	1584	London, Nonsuch Palace	Cleithrum	Postcranial	1538-1682	bledd	Meyer & Kircher	-	Eastern Atlantic	97 E	-	NO
CJ3BLA	CJ3BLA	La Cartuja, Sevilla, Spain	Caudal vertebra	Postcranial	late 15th- early 16th C	Yang et al. 2004	SCR	-	Placentia Bay, Western Atlantic	100 W	-	YES
BCN9BLA	BCN9BLA	Barraques de pescadors, Barcelona, Spain	Thoracic vertebra	Postcranial	1594-1663	Yang et al. 2004	SCR	-	Southern Gulf of St. Lawrence, Western Atlantic	100 W	-	YES
PO20	PO20	Plaza de Oriente, Madrid, Spain	Cleithrum	Postcranial	17th- 18th C	Yang et al. 2004	SCR	-	Southern Gulf of St. Lawrence, Western Atlantic	100 W	-	YES
PO28	PO28	Plaza de Oriente, Madrid, Spain	Cleithrum	Postcranial	17th- 18th C	Yang et al. 2004	SCR	-	Southern Gulf of St. Lawrence, Western Atlantic	100 W	-	YES
LB2	LB2	Castillo de Labastida, Spain	Caudal vertebra	Postcranial	late 19th – early 20th C	Yang et al. 2004	SCR	-	Lofoten Coastal/southwest Coastal, Eastern Atlantic	100 E	89 nc	YES

### Sheet: Table S2
Table S2: Genomic assigmment probabilities obtained with the BAMscorer pipeline for each Atlantic cod specimen. Genome-wide and individual chromosomal inversion (LG1, LG2, LG7, LG12) genotypes were calculated. WGS = major geographical area assignment probabilities (AA = eastern Atlantic; BB = western Atlantic). WGS_Baltic = Baltic Sea assginment probabilities (AA = Baltic Sea, BB = other eastern …
Sample ID	Location	Date	Pair reads	Aligned reads	Fold nuclear coverage	Endogenous DNA	LG1				LG2				LG7				LG12				WGS_Baltic			WGS			Genomic assignment	Included in specific genomic assignation analysis
							AA	BB	AB	SNPs	AA	BB	AB	SNPs	AA	BB	AB	SNPs	AA	BB	AB	SNPs	AA	BB	SNPs	AA	BB	SNPs
COD292	London, Seal House	late 11th-12th C	202339	5507	0.00103154	0.03	1.0	0.0	0.0	60	1.0	0.0	0.0	14	0.0	1.0	0.0	19	0.02	0.273	0.706	7	0.0	1.0	240	1.0	0.0	271	Irish Sea, Eastern Atlantic	YES (three LGs)
HULL1024	London, Seal House	late 11th-12th C	2175755	8192	0.0005	0.003	1.0	0.0	0.0	37	0.933	0.0	0.067	3	0.0	0.0	1.0	10	0.965	0.0	0.035	7	0.0	1.0	152	1.0	0.0	153	Lofoten Coastal or North Sea, Eastern Atlantic	YES
HULL1133	London, New Fresh Wharf (St Magnus)	late 11th C	6936407	1044	6e-05	0.00014	0.833	0.0	0.167	5	Too few reads	Too few reads	Too few reads	0	0.666	0.002	0.333	1	Too few reads	Too few reads	Too few reads	0	0.001	0.999	27	1.0	0.0	14	Eastern Atlantic	NO
HULL1628	London, Cheapside 120	1050-1150	12630060	799260	0.09	0.06	1.0	0.0	0.0	4617	1.0	0.0	0.0	1118	0.0	1.0	0.0	2509	0.0	0.0	1.0	1058	0.0	1.0	24668	1.0	0.0	25176	North Sea, Eastern Atlantic	YES
COD295	London, Seal House	12th C	789485	151206	0.0137252	0.18	1.0	0.0	0.0	573	1.0	0.0	0.0	138	0.0	1.0	0.0	326	0.0	0.0	1.0	138	0.0	1.0	3152	1.0	0.0	3241	North Sea, Eastern Atlantic	YES
COD293	London, Seal House	13th-14th C	2134112	357814	0.0347433	0.17	0.0	1.0	0.0	1928	0.0	1.0	0.0	578	1.0	0.0	0.0	962	1.0	0.0	0.0	409	0.0	1.0	8998	1.0	0.0	9133	Northeast Arctic, Eastern Atlantic	YES
HULL1071	London, Billingsgate 1982	1200-1230	17280564	13948	4e-06	0.0003	0.0	0.0	1.0	33	1.0	0.0	0.0	12	0.868	0.0	0.132	5	0.0	0.312	0.688	6	0.0	1.0	152	1.0	0.0	146	Iceland, Eastern Atlantic	YES (three LGs)
COD283	London, Trig Lane	late 13th C	8016931	130765	0.011107	0.02	1.0	0.0	0.0	612	1.0	0.0	0.0	154	0.0	0.0	1.0	310	0.0	0.0	1.0	132	0.0	1.0	2848	1.0	0.0	3068	North Sea, Eastern Atlantic	YES
COD284	London, Trig Lane	late 13th C	7748236	154066	0.0124024	0.02	0.0	0.0	1.0	751	1.0	0.0	0.0	164	0.0	0.0	1.0	320	1.0	0.0	0.0	143	0.0	1.0	3348	1.0	0.0	3290	Iceland, Eastern Atlantic	YES
COD285	London, Trig Lane	late 13th C	11381298	10791	0.000921001	0.000267426	1.0	0.0	0.0	33	0.996	0.0	0.004	7	0.0	1.0	0.0	20	0.0	0.056	0.944	13	0.0	1.0	236	1.0	0.0	218	North Sea, Eastern Atlantic	YES
HULL1038	London, Trig Lane	late 13th C	20262951	42921	0.003	0.002	1.0	0.0	0.0	128	1.0	0.0	0.0	28	0.0	1.0	0.0	64	0.0	0.0	1.0	23	0.0	1.0	720	1.0	0.0	695	North Sea, Eastern Atlantic	YES
COD280	London, Trig Lane	early 14th C	7381971	425479	0.003	0.06	0.0	0.0	1.0	1849	0.0	1.0	0.0	503	1.0	0.0	0.0	921	1.0	0.0	0.0	389	0.0	1.0	8377	1.0	0.0	8519	Iceland, Eastern Atlantic	YES
COD281	London, Trig Lane	early 14th C	6940388	3356	0.0004401	0.0004401	1.0	0.0	0.0	20	0.993	0.0	0.007	6	0.0	0.0	1.0	10	0.981	0.0	0.019	8	0.0	1.0	134	1.0	0.0	107	Lofoten Coastal/North Sea, Eastern Atlantic	YES
COD294	London, Seal House	14th C	364325	1445	0.000185293	0.000185293	1.0	0.0	0.0	17	0.944	0.001	0.055	3	0.0	0.996	0.004	9	Too few reads	Too few reads	Too few reads	0	0.0	1.0	47	1.0	0.0	55	Irish Sea, Eastern Atlantic	YES (three LGs)
HULL1065	London, Trig Lane	early 14th C	14852988	8779	0.0005	0.0006	0.0	0.0	1.0	28	0.758	0.0	0.242	11	0.0	0.199	0.801	10	0.029	0.302	0.67	3	0.0	1.0	127	1.0	0.0	131	southwest Coastal, Eastern Atlantic	YES (three LGs)
HULL1051	London, Trig Lane	mid 14th C	37494227	43015	0.004	0.001	1.0	0.0	0.0	180	1.0	0.0	0.0	44	0.0	1.0	0.0	111	0.0	1.0	0.0	39	0.0	1.0	1077	1.0	0.0	1039	Irish Sea, Eastern Atlantic	YES
COD272	London, Trig Lane	late 14th C	6698286	108104	0.0143455	0.02	1.0	0.0	0.0	729	1.0	0.0	0.0	155	0.0	0.0	1.0	383	1.0	0.0	0.0	177	0.0	1.0	3727	1.0	0.0	3800	Lofoten Coastal/North Sea, Eastern Atlantic	YES
COD275	London, Trig Lane	late 14th C	7205978	1218454	0.122854	0.17	0.0	0.0	1.0	6362	0.0	1.0	0.0	1689	1.0	0.0	0.0	3411	1.0	0.0	0.0	1381	0.0	1.0	29452	1.0	0.0	30524	Iceland, Eastern Atlantic	YES
COD276	London, Trig Lane	late 14th C	8502152	1211046	0.114284	0.14	1.0	0.0	0.0	5579	0.0	0.0	1.0	1467	0.0	0.0	1.0	3277	0.0	0.0	1.0	1232	0.0	1.0	29100	1.0	0.0	29128	Lofoten Coastal/southwest Coastal, Eastern Atlantic	YES
HULL1112	London, Swan Lane Car Park	1400-1450	4966665	4230	0.0004	0.0006	1.0	0.0	0.0	15	0.918	0.0	0.082	3	0.0	0.0	1.0	11	0.895	0.0	0.105	8	0.0	1.0	85	1.0	0.0	109	Lofoten Coastal/North Sea, Eastern Atlantic	YES
HULL1832	London, Swan Lane Car Park	1400-1450	4983629	12002	0.001	0.002	0.0	0.0	1.0	74	0.672	0.0	0.328	11	0.0	0.0	1.0	26	0.99	0.0	0.01	12	0.0	1.0	278	1.0	0.0	277	Iceland, Eastern Atlantic	YES
HULL1833	London, Swan Lane Car Park	1400-1450	4725810	1937	0.0002	0.0004	0.348	0.035	0.617	9	0.492	0.336	0.173	1	0.0	0.941	0.059	4	Too few reads	Too few reads	Too few reads	0	0.537	0.463	48	1.0	0.0	49	Baltic Sea, Eastern Atlantic	YES (only Baltic Sea assignation)
HULL1834	London, Swan Lane Car Park	1400-1450	10940192	4613	0.0008	0.0004	1.0	0.0	0.0	35	0.935	0.0	0.065	4	0.014	0.0	0.986	18	0.983	0.0	0.017	9	0.0	1.0	224	1.0	0.0	225	Lofoten Coastal/North Sea, Eastern Atlantic	YES (three LGs)
COD274	London, Trig Lane	mid 15th C	12296157	13650	0.0014279	0.00110887	0.0	0.0	1.0	72	0.0	0.007	0.993	22	1.0	0.0	0.0	49	0.906	0.0	0.094	22	0.0	1.0	380	1.0	0.0	379	Iceland, Eastern Atlantic	YES
COD277	London, Trig Lane	mid 15th C	11041563	2676	0.000318096	0.000318096	0.0	0.0	1.0	15	0.0	0.965	0.035	5	0.998	0.0	0.002	11	0.788	0.014	0.198	3	0.018	0.982	93	1.0	0.0	78	Iceland, Eastern Atlantic	YES
COD278	London, Trig Lane	mid 15th C	4622700	4623	0.000267426	0.000267426	0.0	0.0	1.0	14	0.0	0.934	0.066	4	0.985	0.0	0.015	6	0.789	0.014	0.197	3	0.0	1.0	56	0.998	0.002	74	Iceland, Eastern Atlantic	YES
HULL1054	London, Trig Lane	mid 15th C	1207908	15460	0.002	0.13	1.0	0.0	0.0	97	1.0	0.0	0.0	29	0.0	1.0	0.0	54	0.001	0.004	0.995	16	0.0	1.0	562	1.0	0.0	580	North Sea, Eastern Atlantic	YES
HULL1059	London, Trig Lane	mid 15th C	8760993	1196	9e-05	0.0001	0.049	0.0	0.951	5	0.487	0.341	0.172	1	0.119	0.547	0.333	1	0.023	0.643	0.333	1	0.012	0.988	15	1.0	0.0	29	southwest Coastal, Eastern Atlantic	NO
COD288	London, Finsbury Pavement	late 15th-16th C	10056374	442	3.32725e-05	0.000734076	0.971	0.0	0.029	4	0.001	0.666	0.333	1	Too few reads	Too few reads	Too few reads	0	Too few reads	Too few reads	Too few reads	0	0.257	0.743	10	0.98	0.02	5	Eastern Atlantic	NO
COD289	London, Finsbury Pavement	late 15th-16th C	2293133	14741	0.00130907	0.01	1.0	0.0	0.0	53	0.0	1.0	0.0	16	1.0	0.0	0.0	43	0.997	0.0	0.003	15	0.0	1.0	332	0.0	1.0	350	Placentia Bay, Western Atlantic	YES
HULL1014	London, Finsbury Pavement	1500-1550	47123842	1044	7e-05	2e-05	0.8	0.0	0.2	2	Too few reads	Too few reads	Too few reads	0	0.654	0.012	0.333	1	Too few reads	Too few reads	Too few reads	0	0.981	0.019	25	1.0	0.0	17	Baltic Sea, Eastern Atlantic	YES (only Baltic Sea assignation)
COD290	London, Nonsuch Palace	1538-1682	3272015	869	5.94897e-05	5.94897e-05	0.002	0.932	0.065	7	Too few reads	Too few reads	Too few reads	0	0.0	0.8	0.2	2	Too few reads	Too few reads	Too few reads	0	0.003	0.997	11	0.97	0.03	12	Eastern Atlantic	NO
CJ3BLA	La Cartuja, Sevilla, Spain	late 15th - early 16th C	11149066	316874	0.036	0.03	0.0	0.0	1.0	1873	0.0	1.0	0.0	537	1.0	0.0	0.0	1021	0.0	0.0	1.0	423	0.0	1.0	9191	0.0	1.0	9246	Placentia Bay, Western Atlantic	YES
BCN9BLA	Barraques de pescadors, Barcelona, Spain	1594-1663	11352400	2974417	0.36	0.34	0.0	1.0	0.0	18118	0.0	1.0	0.0	4123	1.0	0.0	0.0	9306	1.0	0.0	0.0	3640	0.0	1.0	79742	0.0	1.0	80895	Southern Gulf of St. Lawrence, Western Atlantic	YES
PO20	Plaza de Oriente, Madrid	17th- 18th C	3433974	11416	0.001	0.004	0.0	0.0	1.0	86	0.0	1.0	0.0	27	1.0	0.0	0.0	41	0.998	0.0	0.002	18	0.0	1.0	285	0.0	1.0	312	Southern Gulf of St. Lawrence, Western Atlantic	YES
PO28	Plaza de Oriente, Madrid	17th- 18th C	7338833	329701	0.03	0.049	0.0	0.0	1.0	1749	0.0	1.0	0.0	435	1.0	0.0	0.0	936	1.0	0.0	0.0	408	0.0	1.0	8236	0.0	1.0	8327	Southern Gulf of St. Lawrence, Western Atlantic	YES
LB2	Castillo de Labastida, Spain	late 19th – early 20th C	4252261	626331	0.08	0.15	1.0	0.0	0.0	4377	0.0	0.0	1.0	929	0.0	0.0	1.0	2470	0.0	0.0	1.0	905	0.0	1.0	21596	1.0	0.0	22312	Lofoten Coastal/southwest Coastal, Eastern Atlantic	YES

### Sheet: Table S3
Table S3. Statistical calculation of scaled probabilities of each English Atlantic cod specimen to determine the geographical area of origin. Probabilities are calculated according to modern haplotype frequencies from different modern locations (see Reference for original data publication). Scale probabilities represent the modern location a specimen is more likely to be assigned to. Assignated l…
		Background frequencies of different populations
		LG01A	LG01B	LG02A	LG02B	LG07A	LG07B	LG12A	LG12B	Location	Reference
		0.166667	0.833333	0.0833333	0.916667	0.9375	0.06	1	0	Lofoten Skrei	Star et al., 2017
		0.962963	0.037037	0.5	0.5	0.351852	0.648148	0.851852	0.148148	Lofoten Coastal	Star et al., 2017
		1	0	0.916667	0.0833333	0.145833	0.854167	0.604167	0.395833	North Sea	Star et al., 2017
		1	0	1	0	0	1	0.07	0.93	Irish Sea	Johansen et al., 2020
		1	0	0.833333	0.166667	0.190476	0.809524	0.166667	0.833333	Øresund	Star et al., 2017
		0.45	0.55	0.14	0.86	0.88	0.12	0.95	0.05	Iceland Frontal	Berg et al., 2017
		0.76	0.24	0.31	0.69	0.73	0.27	0.91	0.09	Iceland Coastal	Berg et al., 2017
		0.85	0.15	0	1	1	0	0.96	0.04	Placentia Bay	Berg et al., 2017
		0.63	0.38	0	1	1	0	1	0	Southern Gulf of St. Lawrence	Berg et al., 2017
		0.98	0.02	0.26	0.74	0.47	0.53	0.43	0.57	Sambro	Berg et al., 2017
		0.92	0.08	0.65	0.35	0.48	0.52	0.29	0.71	Gulf of Maine	Berg et al., 2017
		1	0	0.46	0.54	0.58	0.42	0.31	0.69	Brown Bank	Berg et al., 2017
		0.590909	0.409091	0	1	0	1	0.0454545	0.954545	St. Pierre Bank	Clucas et al., 2019
		0.666667	0.333333	0.3	0.7	0.166667	0.833333	0.466667	0.533333	Eastern Scotian Shelf	Clucas et al., 2019
		0.9	0.1	0.433333	0.566667	0.433333	0.566667	0.4	0.6	Bigelow Bight north	Clucas et al., 2019
		0.766667	0.233333	0.466667	0.533333	0.366667	0.633333	0.133333	0.866667	Bigelow Bight south	Clucas et al., 2019
		0.966667	0.0333333	0.3	0.7	0.466667	0.533333	0.2	0.8	Ipswich Bay Spring	Clucas et al., 2019
		0.928571	0.0714286	0.25	0.75	0.392857	0.607143	0.321429	0.678571	Mass Bay Spring	Clucas et al., 2019
		0.98	0.02	0.74	0.26	0.48	0.52	0.72	0.28	Georges Bank northeast peak	Clucas et al., 2019
		0.866667	0.133333	0.433333	0.566667	0.533333	0.466667	0.833333	0.166667	George Bank west	Clucas et al., 2019
		1	0	0.571429	0.428571	0.642857	0.357143	0.821429	0.178571	eGoM offshore	Clucas et al., 2019
		1	0	0.7	0.3	0.766667	0.233333	0.9	0.1	eGoM inshore	Clucas et al., 2019
		1	0	0.575	0.425	0.785	0.215	0.715	0.285	Penobscot Bay	Clucas et al., 2019
		1	0	0.607143	0.392857	0.821429	0.178571	0.5	0.5	Ipwisch Bay winter	Clucas et al., 2019
		1	0	0.566667	0.433333	0.7	0.3	0.6	0.4	Mass Bay Winter	Clucas et al., 2019
		0.892857	0.107143	0.75	0.25	0.714286	0.285714	0.642857	0.357143	Jeffrey's Ledge	Clucas et al., 2019
		1	0	0.5	0.5	0.630435	0.369565	0.543478	0.456522	Stellwagen	Clucas et al., 2019
		0.966667	0.0333333	0.633333	0.366667	0.8	0.2	0.6	0.4	Cape Cod offshore	Clucas et al., 2019
		1	0	0.666667	0.333333	0.708333	0.291667	0.666667	0.333333	Great South Channel	Clucas et al., 2019
		1	0	0.566667	0.433333	0.8	0.2	0.733333	0.266667	Nantucket Shoals	Clucas et al., 2019
		1	0	0.8	0.2	0.9	0.1	0.633333	0.366667	Cox Ledge (Dec)	Clucas et al., 2019
		1	0	0.633333	0.366667	0.933333	0.0666667	0.733333	0.266667	Cox Ledge (Apr)	Clucas et al., 2019
		0.93	0.07	0.625	0.375	0.198	0.802	0.698	0.302	southwest Coastal (Norway)	Johansen et al., 2020
		0.71	0.29	1	0	1	0	0.9	0.1	Northern Newfoundland	Pinsky et al., 2021
Locality	Sample ID	Inversions
		LG01	LG02	LG07	LG12
London, Seal House	COD292	AA	AA	BB	AB	Overall_Probability	Scaled_probabilities
		0.0277778	0.00694444	0.0036	-	6.94444e-07	2.90933e-07	Lofoten Skrei
		0.927298	0.25	0.420096	-	0.0973885	0.0408003	Lofoten Coastal
		1	0.840278	0.729601	-	0.613067	0.256841	North Sea
		1	1	1	-	1	0.418943	Irish Sea
		1	0.694444	0.655329	-	0.455089	0.190657	Øresund
		0.2025	0.0196	0.0144	-	5.71536e-05	2.39441e-05	Iceland Frontal
		0.5776	0.0961	0.0729	-	0.00404649	0.00169525	Iceland Coastal
		0.8649	0.390625	0.643204	-	0.217307	0.0910395	southwest Coastal (Norway)
						2.38696
London, Seal House	HULL1024	AA	AA	AB	AA	Overall_Probability	Scaled_probabilities
		0.0277778	0.00694444	0.1125	1	2.17014e-05	9.42459e-05	Lofoten Skrei
		0.927298	0.25	0.456104	0.725652	0.0767276	0.333216	Lofoten Coastal
		1	0.840278	0.249132	0.365017	0.0764127	0.331849	North Sea
		1	1	0	0.0049	0	0	Irish Sea
		1	0.694444	0.30839	0.0277778	0.00594888	0.0258351	Øresund
		0.2025	0.0196	0.2112	0.9025	0.000756523	0.00328547	Iceland Frontal
		0.5776	0.0961	0.3942	0.8281	0.0181197	0.0786909	Iceland Coastal
		0.8649	0.390625	0.317592	0.487204	0.0522765	0.227029	southwest Coastal (Norway)
						0.230264
London, New Fresh Wharf (St. Magnus)	HULL1133	AA	X	AA	X	Overall_Probability	Scaled_probabilities
London, Cheapside 120	HULL1628	AA	AA	BB	AB	Overall_Probability	Scaled_probabilities
		0.0277778	0.00694444	0.0036	0	0	0	Lofoten Skrei
		0.927298	0.25	0.420096	0.252401	0.0245809	0.0368691	Lofoten Coastal
		1	0.840278	0.729601	0.478299	0.293229	0.439817	North Sea
		1	1	1	0.1302	0.1302	0.195288	Irish Sea
		1	0.694444	0.655329	0.277778	0.126414	0.189609	Øresund
		0.2025	0.0196	0.0144	0.095	5.42959e-06	8.14389e-06	Iceland Frontal
		0.5776	0.0961	0.0729	0.1638	0.000662814	0.000994161	Iceland Coastal
		0.8649	0.390625	0.643204	0.421592	0.0916151	0.137414	southwest Coastal (Norway)
						0.666707
London, Seal House	COD295	AA	AA	BB	AB	Overall_Probability	Scaled_probabilities
		0.0277778	0.00694444	0.0036	0	0	0	Lofoten Skrei
		0.927298	0.25	0.420096	0.252401	0.0245809	0.0368691	Lofoten Coastal
		1	0.840278	0.729601	0.478299	0.293229	0.439817	North Sea
		1	1	1	0.1302	0.1302	0.195288	Irish Sea
		1	0.694444	0.655329	0.277778	0.126414	0.189609	Øresund
		0.2025	0.0196	0.0144	0.095	5.42959e-06	8.14389e-06	Iceland Frontal
		0.5776	0.0961	0.0729	0.1638	0.000662814	0.000994161	Iceland Coastal
		0.8649	0.390625	0.643204	0.421592	0.0916151	0.137414	southwest Coastal (Norway)
						0.666707
London, Seal House	COD293	BB	BB	AA	AA	Overall_Probability	Scaled_probabilities
		0.694444	0.840278	0.878906	1	0.512865	0.752692	Lofoten Skrei
		0.00137174	0.25	0.1238	0.725652	3.08078e-05	4.52142e-05	Lofoten Coastal
		0	0.00694444	0.0212674	0.365017	0	0	North Sea
		0	0	0	0.0049	0	0	Irish Sea
		0	0.0277778	0.0362812	0.0277778	0	0	Øresund
		0.3025	0.7396	0.7744	0.9025	0.156363	0.229482	Iceland Frontal
		0.0576	0.4761	0.5329	0.8281	0.0121018	0.0177608	Iceland Coastal
		0.0049	0.140625	0.039204	0.487204	1.31613e-05	1.93159e-05	southwest Coastal (Norway)
						0.681374
London, Billingsgate 1982	HULL1071	AB	AA	AA	AB	Overall_Probability	Scaled_probabilities
		0.277778	0.00694444	0.878906	-	0.00169542	0.0528296	Lofoten Skrei
		0.0713306	0.25	0.1238	-	0.00220768	0.0687916	Lofoten Coastal
		0	0.840278	0.0212674	-	0	0	North Sea
		0	1	0	-	0	0	Irish Sea
		0	0.694444	0.0362812	-	0	0	Øresund
		0.495	0.0196	0.7744	-	0.00751323	0.234114	Iceland Frontal
		0.3648	0.0961	0.5329	-	0.018682	0.582135	Iceland Coastal
		0.1302	0.390625	0.039204	-	0.00199389	0.06213	southwest Coastal (Norway)
						0.0320922
London, Trig Lane	COD283	AA	AA	AB	AB	Overall_Probability	Scaled_probabilities
		0.0277778	0.00694444	0.1125	0	0	0	Lofoten Skrei
		0.927298	0.25	0.456104	0.252401	0.0266879	0.113467	Lofoten Coastal
		1	0.840278	0.249132	0.478299	0.100127	0.425703	North Sea
		1	1	0	0.1302	0	0	Irish Sea
		1	0.694444	0.30839	0.277778	0.0594888	0.252925	Øresund
		0.2025	0.0196	0.2112	0.095	7.9634e-05	0.000338574	Iceland Frontal
		0.5776	0.0961	0.3942	0.1638	0.00358411	0.0152383	Iceland Coastal
		0.8649	0.390625	0.317592	0.421592	0.0452364	0.192328	southwest Coastal (Norway)
						0.235204
London, Trig Lane	COD284	AB	AA	AB	AA	Overall_Probability	Scaled_probabilities
		0.277778	0.00694444	0.1125	1	0.000217014	0.00795448	Lofoten Skrei
		0.0713306	0.25	0.456104	0.725652	0.00590212	0.216338	Lofoten Coastal
		0	0.840278	0.249132	0.365017	0	0	North Sea
		0	1	0	0.0049	0	0	Irish Sea
		0	0.694444	0.30839	0.0277778	0	0	Øresund
		0.495	0.0196	0.2112	0.9025	0.00184928	0.0677839	Iceland Frontal
		0.3648	0.0961	0.3942	0.8281	0.011444	0.419471	Iceland Coastal
		0.1302	0.390625	0.317592	0.487204	0.00786958	0.288453	southwest Coastal (Norway)
						0.027282
London, Trig Lane	COD285	AA	AA	BB	AB	Overall_Probability	Scaled_probabilities
		0.0277778	0.00694444	0.0036	0	0	0	Lofoten Skrei
		0.927298	0.25	0.420096	0.252401	0.0245809	0.0368691	Lofoten Coastal
		1	0.840278	0.729601	0.478299	0.293229	0.439817	North Sea
		1	1	1	0.1302	0.1302	0.195288	Irish Sea
		1	0.694444	0.655329	0.277778	0.126414	0.189609	Øresund
		0.2025	0.0196	0.0144	0.095	5.42959e-06	8.14389e-06	Iceland Frontal
		0.5776	0.0961	0.0729	0.1638	0.000662814	0.000994161	Iceland Coastal
		0.8649	0.390625	0.643204	0.421592	0.0916151	0.137414	southwest Coastal (Norway)
						0.666707
London, Trig Lane	HULL1038	AA	AA	BB	AB	Overall_Probability	Scaled_probabilities
		0.0277778	0.00694444	0.0036	0	0	0	Lofoten Skrei
		0.927298	0.25	0.420096	0.252401	0.0245809	0.0368691	Lofoten Coastal
		1	0.840278	0.729601	0.478299	0.293229	0.439817	North Sea
		1	1	1	0.1302	0.1302	0.195288	Irish Sea
		1	0.694444	0.655329	0.277778	0.126414	0.189609	Øresund
		0.2025	0.0196	0.0144	0.095	5.42959e-06	8.14389e-06	Iceland Frontal
		0.5776	0.0961	0.0729	0.1638	0.000662814	0.000994161	Iceland Coastal
		0.8649	0.390625	0.643204	0.421592	0.0916151	0.137414	southwest Coastal (Norway)
						0.666707
London, Trig Lane	COD280	AB	BB	AA	AA	Overall_Probability	Scaled_probabilities
		0.277778	0.840278	0.878906	1	0.205146	0.380175	Lofoten Skrei
		0.0713306	0.25	0.1238	0.725652	0.001602	0.00296882	Lofoten Coastal
		0	0.00694444	0.0212674	0.365017	0	0	North Sea
		0	0	0	0.0049	0	0	Irish Sea
		0	0.0277778	0.0362812	0.0277778	0	0	Øresund
		0.495	0.7396	0.7744	0.9025	0.255867	0.474171	Iceland Frontal
		0.3648	0.4761	0.5329	0.8281	0.0766446	0.142037	Iceland Coastal
		0.1302	0.140625	0.039204	0.487204	0.000349715	0.00064809	southwest Coastal (Norway)
						0.539609
London, Trig Lane	COD281	AA	AA	AB	AA	Overall_Probability	Scaled_probabilities
		0.0277778	0.00694444	0.1125	1	2.17014e-05	9.42459e-05	Lofoten Skrei
		0.927298	0.25	0.456104	0.725652	0.0767276	0.333216	Lofoten Coastal
		1	0.840278	0.249132	0.365017	0.0764127	0.331849	North Sea
		1	1	0	0.0049	0	0	Irish Sea
		1	0.694444	0.30839	0.0277778	0.00594888	0.0258351	Øresund
		0.2025	0.0196	0.2112	0.9025	0.000756523	0.00328547	Iceland Frontal
		0.5776	0.0961	0.3942	0.8281	0.0181197	0.0786909	Iceland Coastal
		0.8649	0.390625	0.317592	0.487204	0.0522765	0.227029	southwest Coastal (Norway)
						0.230264
London, Seal House	COD294	AA	AA	BB	X	Overall_Probability	Scaled_probabilities
		0.0277778	0.00694444	0.0036	-	6.94444e-07	2.90933e-07	Lofoten Skrei
		0.927298	0.25	0.420096	-	0.0973885	0.0408003	Lofoten Coastal
		1	0.840278	0.729601	-	0.613067	0.256841	North Sea
		1	1	1	-	1	0.418943	Irish Sea
		1	0.694444	0.655329	-	0.455089	0.190657	Øresund
		0.2025	0.0196	0.0144	-	5.71536e-05	2.39441e-05	Iceland Frontal
		0.5776	0.0961	0.0729	-	0.00404649	0.00169525	Iceland Coastal
		0.8649	0.390625	0.643204	-	0.217307	0.0910395	southwest Coastal (Norway)
						2.38696
London, Trig Lane	HULL1065	AB	AA	AB	AB	Overall_Probability	Scaled_probabilities
		0.277778	0.00694444	0.1125	-	0.000217014	0.00537539	Lofoten Skrei
		0.0713306	0.25	0.456104	-	0.00813355	0.201466	Lofoten Coastal
		0	0.840278	0.249132	-	0	0	North Sea
		0	1	0	-	0	0	Irish Sea
		0	0.694444	0.30839	-	0	0	Øresund
		0.495	0.0196	0.2112	-	0.00204906	0.0507549	Iceland Frontal
		0.3648	0.0961	0.3942	-	0.0138196	0.342308	Iceland Coastal
		0.1302	0.390625	0.317592	-	0.0161525	0.400095	southwest Coastal (Norway)
						0.0403717
London, Trig Lane	HULL1051	AA	AA	BB	BB	Overall_Probability	Scaled_probabilities
		0.0277778	0.00694444	0.0036	0	0	0	Lofoten Skrei
		0.927298	0.25	0.420096	0.0219479	0.00213747	0.0016455	Lofoten Coastal
		1	0.840278	0.729601	0.156684	0.0960578	0.0739486	North Sea
		1	1	1	0.8649	0.8649	0.665829	Irish Sea
		1	0.694444	0.655329	0.694444	0.316034	0.243294	Øresund
		0.2025	0.0196	0.0144	0.0025	1.42884e-07	1.09997e-07	Iceland Frontal
		0.5776	0.0961	0.0729	0.0081	3.27765e-05	2.52325e-05	Iceland Coastal
		0.8649	0.390625	0.643204	0.091204	0.0198193	0.0152576	southwest Coastal (Norway)
						1.29898
London, Trig Lane	COD272	AA	AA	AB	AA	Overall_Probability	Scaled_probabilities
		0.0277778	0.00694444	0.1125	1	2.17014e-05	9.42459e-05	Lofoten Skrei
		0.927298	0.25	0.456104	0.725652	0.0767276	0.333216	Lofoten Coastal
		1	0.840278	0.249132	0.365017	0.0764127	0.331849	North Sea
		1	1	0	0.0049	0	0	Irish Sea
		1	0.694444	0.30839	0.0277778	0.00594888	0.0258351	Øresund
		0.2025	0.0196	0.2112	0.9025	0.000756523	0.00328547	Iceland Frontal
		0.5776	0.0961	0.3942	0.8281	0.0181197	0.0786909	Iceland Coastal
		0.8649	0.390625	0.317592	0.487204	0.0522765	0.227029	southwest Coastal (Norway)
						0.230264
London, Trig Lane	COD275	AB	BB	AA	AA	Overall_Probability	Scaled_probabilities
		0.277778	0.840278	0.878906	1	0.205146	0.380175	Lofoten Skrei
		0.0713306	0.25	0.1238	0.725652	0.001602	0.00296882	Lofoten Coastal
		0	0.00694444	0.0212674	0.365017	0	0	North Sea
		0	0	0	0.0049	0	0	Irish Sea
		0	0.0277778	0.0362812	0.0277778	0	0	Øresund
		0.495	0.7396	0.7744	0.9025	0.255867	0.474171	Iceland Frontal
		0.3648	0.4761	0.5329	0.8281	0.0766446	0.142037	Iceland Coastal
		0.1302	0.140625	0.039204	0.487204	0.000349715	0.00064809	southwest Coastal (Norway)
						0.539609
London, Trig Lane	COD276	AA	AB	AB	AB	Overall_Probability	Scaled_probabilities
		0.0277778	0.152778	0.1125	0	0	0	Lofoten Skrei
		0.927298	0.5	0.456104	0.252401	0.0533757	0.320395	Lofoten Coastal
		1	0.152778	0.249132	0.478299	0.0182049	0.109278	North Sea
		1	0	0	0.1302	0	0	Irish Sea
		1	0.277778	0.30839	0.277778	0.0237955	0.142836	Øresund
		0.2025	0.2408	0.2112	0.095	0.000978361	0.00587275	Iceland Frontal
		0.5776	0.4278	0.3942	0.1638	0.0159551	0.0957726	Iceland Coastal
		0.8649	0.46875	0.317592	0.421592	0.0542837	0.325846	southwest Coastal (Norway)
						0.166593
London, Swan Lane Car Park	HULL1112	AA	AA	AB	AA	Overall_Probability	Scaled_probabilities
		0.0277778	0.00694444	0.1125	1	2.17014e-05	9.42459e-05	Lofoten Skrei
		0.927298	0.25	0.456104	0.725652	0.0767276	0.333216	Lofoten Coastal
		1	0.840278	0.249132	0.365017	0.0764127	0.331849	North Sea
		1	1	0	0.0049	0	0	Irish Sea
		1	0.694444	0.30839	0.0277778	0.00594888	0.0258351	Øresund
		0.2025	0.0196	0.2112	0.9025	0.000756523	0.00328547	Iceland Frontal
		0.5776	0.0961	0.3942	0.8281	0.0181197	0.0786909	Iceland Coastal
		0.8649	0.390625	0.317592	0.487204	0.0522765	0.227029	southwest Coastal (Norway)
						0.230264
London, Swan Lane Car Park	HULL1832	AB	AA	AB	AA	Overall_Probability	Scaled_probabilities
		0.277778	-	0.1125	1	0.03125	0.108342	Lofoten Skrei
		0.0713306	-	0.456104	0.725652	0.0236085	0.0818489	Lofoten Coastal
		0	-	0.249132	0.365017	0	0	North Sea
		0	-	0	0.0049	0	0	Irish Sea
		0	-	0.30839	0.0277778	0	0	Øresund
		0.495	-	0.2112	0.9025	0.094351	0.327108	Iceland Frontal
		0.3648	-	0.3942	0.8281	0.119084	0.412856	Iceland Coastal
		0.1302	-	0.317592	0.487204	0.0201461	0.0698451	southwest Coastal (Norway)
						0.28844
London, Swan Lane Car Park	HULL1833	AB	AA	BB	X	Overall_Probability	Scaled_probabilities
London, Swan Lane Car Park	HULL1834	AA	AA	AB	AA	Overall_Probability	Scaled_probabilities
		0.0277778	0.00694444	0.1125	1	2.17014e-05	9.42459e-05	Lofoten Skrei
		0.927298	0.25	0.456104	0.725652	0.0767276	0.333216	Lofoten Coastal
		1	0.840278	0.249132	0.365017	0.0764127	0.331849	North Sea
		1	1	0	0.0049	0	0	Irish Sea
		1	0.694444	0.30839	0.0277778	0.00594888	0.0258351	Øresund
		0.2025	0.0196	0.2112	0.9025	0.000756523	0.00328547	Iceland Frontal
		0.5776	0.0961	0.3942	0.8281	0.0181197	0.0786909	Iceland Coastal
		0.8649	0.390625	0.317592	0.487204	0.0522765	0.227029	southwest Coastal (Norway)
						0.230264
London, Trig Lane	COD274	AB	AB	AA	AA	Overall_Probability	Scaled_probabilities
		0.277778	0.152778	0.878906	1	0.0372993	0.192419	Lofoten Skrei
		0.0713306	0.5	0.1238	0.725652	0.00320401	0.0165288	Lofoten Coastal
		0	0.152778	0.0212674	0.365017	0	0	North Sea
		0	0	0	0.0049	0	0	Irish Sea
		0	0.277778	0.0362812	0.0277778	0	0	Øresund
		0.495	0.2408	0.7744	0.9025	0.0833056	0.429757	Iceland Frontal
		0.3648	0.4278	0.5329	0.8281	0.0688691	0.355281	Iceland Coastal
		0.1302	0.46875	0.039204	0.487204	0.00116572	0.0060137	southwest Coastal (Norway)
						0.193844
London, Trig Lane	COD277	AB	BB	AA	AA	Overall_Probability	Scaled_probabilities
		0.277778	0.840278	0.878906	1	0.205146	0.380175	Lofoten Skrei
		0.0713306	0.25	0.1238	0.725652	0.001602	0.00296882	Lofoten Coastal
		0	0.00694444	0.0212674	0.365017	0	0	North Sea
		0	0	0	0.0049	0	0	Irish Sea
		0	0.0277778	0.0362812	0.0277778	0	0	Øresund
		0.495	0.7396	0.7744	0.9025	0.255867	0.474171	Iceland Frontal
		0.3648	0.4761	0.5329	0.8281	0.0766446	0.142037	Iceland Coastal
		0.1302	0.140625	0.039204	0.487204	0.000349715	0.00064809	southwest Coastal (Norway)
						0.539609
London, Trig Lane	COD278	AB	BB	AA	AA	Overall_Probability	Scaled_probabilities
		0.277778	0.840278	0.878906	1	0.205146	0.380175	Lofoten Skrei
		0.0713306	0.25	0.1238	0.725652	0.001602	0.00296882	Lofoten Coastal
		0	0.00694444	0.0212674	0.365017	0	0	North Sea
		0	0	0	0.0049	0	0	Irish Sea
		0	0.0277778	0.0362812	0.0277778	0	0	Øresund
		0.495	0.7396	0.7744	0.9025	0.255867	0.474171	Iceland Frontal
		0.3648	0.4761	0.5329	0.8281	0.0766446	0.142037	Iceland Coastal
		0.1302	0.140625	0.039204	0.487204	0.000349715	0.00064809	southwest Coastal (Norway)
						0.539609
London, Trig Lane	HULL1054	AA	AA	BB	AB	Overall_Probability	Scaled_probabilities
		0.0277778	0.00694444	0.0036	0	0	0	Lofoten Skrei
		0.927298	0.25	0.420096	0.252401	0.0245809	0.0368691	Lofoten Coastal
		1	0.840278	0.729601	0.478299	0.293229	0.439817	North Sea
		1	1	1	0.1302	0.1302	0.195288	Irish Sea
		1	0.694444	0.655329	0.277778	0.126414	0.189609	Øresund
		0.2025	0.0196	0.0144	0.095	5.42959e-06	8.14389e-06	Iceland Frontal
		0.5776	0.0961	0.0729	0.1638	0.000662814	0.000994161	Iceland Coastal
		0.8649	0.390625	0.643204	0.421592	0.0916151	0.137414	southwest Coastal (Norway)
						0.666707
London, Trig Lane	HULL1059	AB	AA	BB	BB	Overall_Probability	Scaled_probabilities
London, Finsbury Pavement	COD288	AA	BB	X	X	Overall_Probability	Scaled_probabilities
London, Finsbury Pavement	COD289	AA	BB	AA	AA	Overall_Probability	Scaled_probabilities
		0.7225	1	1	0.9216	0.665856	0.411878	Placentia Bay
		0.3969	1	1	1	0.3969	0.24551	Southern Gulf of St. Lawrence
		0.9604	0.5476	0.2209	0.1849	0.0214807	0.0132873	Sambro
		0.8464	0.1225	0.2304	0.0841	0.00200905	0.00124273	Gulf of Maine
		1	0.2916	0.3364	0.0961	0.00942686	0.00583116	Brown Bank
		0.349174	1	0	0.00206612	0	0	St. Pierre Bank
		0.444444	0.49	0.0277778	0.217778	0.00131742	0.000814916	Eastern Scotian Shelf
		0.81	0.321111	0.187778	0.16	0.00781456	0.00483385	Bigelow Bight north
		0.587778	0.284444	0.134444	0.0177778	0.000399605	0.000247183	Bigelow Bight south
		0.934444	0.49	0.217778	0.04	0.00398862	0.00246724	Ipswich Bay Spring
		0.862245	0.5625	0.154337	0.103316	0.00773377	0.00478387	Mass Bay Spring
		0.9604	0.0676	0.2304	0.5184	0.00775437	0.00479661	Georges Bank northeast peak
		0.751111	0.321111	0.284444	0.694444	0.0476425	0.0294702	George Bank west
		1	0.183673	0.413265	0.674745	0.0512171	0.0316813	eGoM offshore
		1	0.09	0.587778	0.81	0.042849	0.0265051	eGoM inshore
		1	0.180625	0.616225	0.511225	0.0569022	0.035198	Penobscot Bay
		1	0.154337	0.674745	0.25	0.0260345	0.0161041	Ipwisch Bay winter
		1	0.187778	0.49	0.36	0.033124	0.0204895	Mass Bay Winter
		0.797194	0.0625	0.510204	0.413265	0.0105055	0.00649838	Jeffrey's Ledge
		1	0.25	0.397448	0.295369	0.0293484	0.018154	Stellwagen
		0.934444	0.134444	0.64	0.36	0.0289454	0.0179047	Cape Cod offshore
		1	0.111111	0.501736	0.444444	0.0247771	0.0153263	Great South Channel
		1	0.187778	0.64	0.537778	0.0646289	0.0399775	Nantucket Shoals
		1	0.04	0.81	0.401111	0.012996	0.00803893	Cox Ledge (Dec)
		1	0.134444	0.871111	0.537778	0.0629824	0.038959	Cox Ledge (Apr)
		0.5041	0	1	0.81	0	0	Northern Newfoundland
						1.61663
London, Finsbury Pavement	HULL1014	AA	X	AA	X	Overall_Probability	Scaled_probabilities
London, Nonsuch Palace	COD290	BB	X	BB	X	Overall_Probability	Scaled_probabilities

### Sheet: Table S4
Table S4. Statistical calculation of scaled probabilities of each Spanish Atlantic cod specimen to determine the geographical area of origin. Probabilities are calculated according to modern haplotype frequencies from different modern locations (see Reference for original data publication). Scale probabilities represent the modern location a specimen is more likely to be assigned to. Assignated l…
		Background frequencies of different populations
		LG01A	LG01B	LG02A	LG02B	LG07A	LG07B	LG12A	LG12B	Location	Reference
		0.166667	0.833333	0.0833333	0.916667	0.9375	0.06	1	0	Lofoten Skrei	Star et al., 2017
		0.962963	0.037037	0.5	0.5	0.351852	0.648148	0.851852	0.148148	Lofoten Coastal	Star et al., 2017
		1	0	0.916667	0.0833333	0.145833	0.854167	0.604167	0.395833	North Sea	Star et al., 2017
		1	0	1	0	0	1	0.07	0.93	Irish Sea	Johansen et al., 2020
		1	0	0.833333	0.166667	0.190476	0.809524	0.166667	0.833333	Øresund	Star et al., 2017
		0.45	0.55	0.14	0.86	0.88	0.12	0.95	0.05	Iceland Frontal	Berg et al., 2017
		0.76	0.24	0.31	0.69	0.73	0.27	0.91	0.09	Iceland Coastal	Berg et al., 2017
		0.85	0.15	0	1	1	0	0.96	0.04	Placentia Bay	Berg et al., 2017
		0.63	0.38	0	1	1	0	1	0	Southern Gulf of St. Lawrence	Berg et al., 2017
		0.98	0.02	0.26	0.74	0.47	0.53	0.43	0.57	Sambro	Berg et al., 2017
		0.92	0.08	0.65	0.35	0.48	0.52	0.29	0.71	Gulf of Maine	Berg et al., 2017
		1	0	0.46	0.54	0.58	0.42	0.31	0.69	Brown Bank	Berg et al., 2017
		0.590909	0.409091	0	1	0	1	0.0454545	0.954545	St. Pierre Bank	Clucas et al., 2019
		0.666667	0.333333	0.3	0.7	0.166667	0.833333	0.466667	0.533333	Eastern Scotian Shelf	Clucas et al., 2019
		0.9	0.1	0.433333	0.566667	0.433333	0.566667	0.4	0.6	Bigelow Bight north	Clucas et al., 2019
		0.766667	0.233333	0.466667	0.533333	0.366667	0.633333	0.133333	0.866667	Bigelow Bight south	Clucas et al., 2019
		0.966667	0.0333333	0.3	0.7	0.466667	0.533333	0.2	0.8	Ipswich Bay Spring	Clucas et al., 2019
		0.928571	0.0714286	0.25	0.75	0.392857	0.607143	0.321429	0.678571	Mass Bay Spring	Clucas et al., 2019
		0.98	0.02	0.74	0.26	0.48	0.52	0.72	0.28	Georges Bank northeast peak	Clucas et al., 2019
		0.866667	0.133333	0.433333	0.566667	0.533333	0.466667	0.833333	0.166667	George Bank west	Clucas et al., 2019
		1	0	0.571429	0.428571	0.642857	0.357143	0.821429	0.178571	eGoM offshore	Clucas et al., 2019
		1	0	0.7	0.3	0.766667	0.233333	0.9	0.1	eGoM inshore	Clucas et al., 2019
		1	0	0.575	0.425	0.785	0.215	0.715	0.285	Penobscot Bay	Clucas et al., 2019
		1	0	0.607143	0.392857	0.821429	0.178571	0.5	0.5	Ipwisch Bay winter	Clucas et al., 2019
		1	0	0.566667	0.433333	0.7	0.3	0.6	0.4	Mass Bay Winter	Clucas et al., 2019
		0.892857	0.107143	0.75	0.25	0.714286	0.285714	0.642857	0.357143	Jeffrey's Ledge	Clucas et al., 2019
		1	0	0.5	0.5	0.630435	0.369565	0.543478	0.456522	Stellwagen	Clucas et al., 2019
		0.966667	0.0333333	0.633333	0.366667	0.8	0.2	0.6	0.4	Cape Cod offshore	Clucas et al., 2019
		1	0	0.666667	0.333333	0.708333	0.291667	0.666667	0.333333	Great South Channel	Clucas et al., 2019
		1	0	0.566667	0.433333	0.8	0.2	0.733333	0.266667	Nantucket Shoals	Clucas et al., 2019
		1	0	0.8	0.2	0.9	0.1	0.633333	0.366667	Cox Ledge (Dec)	Clucas et al., 2019
		1	0	0.633333	0.366667	0.933333	0.0666667	0.733333	0.266667	Cox Ledge (Apr)	Clucas et al., 2019
		0.93	0.07	0.625	0.375	0.198	0.802	0.698	0.302	southwest Coastal (Norway)	Johansen et al., 2020
		0.71	0.29	1	0	1	0	0.9	0.1	Northern Newfoundland	Pinsky et al., 2021
Locality	Sample ID	Inversions
			LG02	LG07	LG12
Spain, La Cartuja, Sevilla	CJ3BLA	AB	BB	AA	AB	Overall_Probability	Scaled_probabilities
		0.255	1	1	0.0768	0.019584	0.364018	Placentia Bay
		0.4788	1	1	0	0	0	Southern Gulf of St. Lawrence
		0.0392	0.5476	0.2209	0.4902	0.00232444	0.0432056	Sambro
		0.1472	0.1225	0.2304	0.4118	0.00171085	0.0318005	Gulf of Maine
		0	0.2916	0.3364	0.4278	0	0	Brown Bank
		0.483471	1	0	0.0867769	0	0	St. Pierre Bank
		0.444444	0.49	0.0277778	0.497778	0.00301125	0.0559716	Eastern Scotian Shelf
		0.18	0.321111	0.187778	0.48	0.00520971	0.0968355	Bigelow Bight north
		0.357778	0.284444	0.134444	0.231111	0.00316209	0.0587754	Bigelow Bight south
		0.0644444	0.49	0.217778	0.32	0.00220062	0.040904	Ipswich Bay Spring
		0.132653	0.5625	0.154337	0.436224	0.00502365	0.0933771	Mass Bay Spring
		0.0392	0.0676	0.2304	0.4032	0.00024617	0.00457569	Georges Bank northeast peak
		0.231111	0.321111	0.284444	0.277778	0.00586369	0.108991	George Bank west
		0	0.183673	0.413265	0.293367	0	0	eGoM offshore
		0	0.09	0.587778	0.18	0	0	eGoM inshore
		0	0.180625	0.616225	0.40755	0	0	Penobscot Bay
		0	0.154337	0.674745	0.5	0	0	Ipwisch Bay winter
		0	0.187778	0.49	0.48	0	0	Mass Bay Winter
		0.191327	0.0625	0.510204	0.459184	0.00280147	0.0520723	Jeffrey's Ledge
		0	0.25	0.397448	0.496219	0	0	Stellwagen
		0.0644444	0.134444	0.64	0.48	0.00266164	0.0494733	Cape Cod offshore
		0	0.111111	0.501736	0.444444	0	0	Great South Channel
		0	0.187778	0.64	0.391111	0	0	Nantucket Shoals
		0	0.04	0.81	0.464444	0	0	Cox Ledge (Dec)
		0	0.134444	0.871111	0.391111	0	0	Cox Ledge (Apr)
		0.4118	0	1	0.18	0	0	Northern Newfoundland
						0.0537996
Spain, Barcelona, Barraques de pescadors	BCN9BLA	BB	BB	AA	AA	Overall_Probability	Scaled_probabilities
		0.0225	1	1	0.9216	0.020736	0.124175	Placentia Bay
		0.1444	1	1	1	0.1444	0.864722	Southern Gulf of St. Lawrence
		0.0004	0.5476	0.2209	0.1849	8.94656e-06	5.35754e-05	Sambro
		0.0064	0.1225	0.2304	0.0841	1.51913e-05	9.09712e-05	Gulf of Maine
		0	0.2916	0.3364	0.0961	0	0	Brown Bank
		0.167355	1	0	0.00206612	0	0	St. Pierre Bank
		0.111111	0.49	0.0277778	0.217778	0.000329355	0.0019723	Eastern Scotian Shelf
		0.01	0.321111	0.187778	0.16	9.6476e-05	0.000577735	Bigelow Bight north
		0.0544444	0.284444	0.134444	0.0177778	3.70145e-05	0.000221657	Bigelow Bight south
		0.00111111	0.49	0.217778	0.04	4.74272e-06	2.84012e-05	Ipswich Bay Spring
		0.00510204	0.5625	0.154337	0.103316	4.5762e-05	0.00027404	Mass Bay Spring
		0.0004	0.0676	0.2304	0.5184	3.22964e-06	1.93403e-05	Georges Bank northeast peak
		0.0177778	0.321111	0.284444	0.694444	0.00112763	0.0067527	George Bank west
		0	0.183673	0.413265	0.674745	0	0	eGoM offshore
		0	0.09	0.587778	0.81	0	0	eGoM inshore
		0	0.180625	0.616225	0.511225	0	0	Penobscot Bay
		0	0.154337	0.674745	0.25	0	0	Ipwisch Bay winter
		0	0.187778	0.49	0.36	0	0	Mass Bay Winter
		0.0114796	0.0625	0.510204	0.413265	0.000151279	0.000905918	Jeffrey's Ledge
		0	0.25	0.397448	0.295369	0	0	Stellwagen
		0.00111111	0.134444	0.64	0.36	3.44178e-05	0.000206107	Cape Cod offshore
		0	0.111111	0.501736	0.444444	0	0	Great South Channel
		0	0.187778	0.64	0.537778	0	0	Nantucket Shoals
		0	0.04	0.81	0.401111	0	0	Cox Ledge (Dec)
		0	0.134444	0.871111	0.537778	0	0	Cox Ledge (Apr)
		0.0841	0	1	0.81	0	0	Northern Newfoundland
						0.16699
Spain, Plaza de Oriente, Madrid	PO20	AB	BB	AA	AA	Overall_Probability	Scaled_probabilities
		0.255	1	1	0.9216	0.235008	0.317884	Placentia Bay
		0.4788	1	1	1	0.4788	0.647649	Southern Gulf of St. Lawrence
		0.0392	0.5476	0.2209	0.1849	0.000876763	0.00118595	Sambro
		0.1472	0.1225	0.2304	0.0841	0.0003494	0.000472615	Gulf of Maine
		0	0.2916	0.3364	0.0961	0	0	Brown Bank
		0.483471	1	0	0.00206612	0	0	St. Pierre Bank
		0.444444	0.49	0.0277778	0.217778	0.00131742	0.00178201	Eastern Scotian Shelf
		0.18	0.321111	0.187778	0.16	0.00173657	0.00234897	Bigelow Bight north
		0.357778	0.284444	0.134444	0.0177778	0.000243238	0.000329016	Bigelow Bight south
		0.0644444	0.49	0.217778	0.04	0.000275078	0.000372084	Ipswich Bay Spring
		0.132653	0.5625	0.154337	0.103316	0.00118981	0.0016094	Mass Bay Spring
		0.0392	0.0676	0.2304	0.5184	0.000316505	0.00042812	Georges Bank northeast peak
		0.231111	0.321111	0.284444	0.694444	0.0146592	0.0198288	George Bank west
		0	0.183673	0.413265	0.674745	0	0	eGoM offshore
		0	0.09	0.587778	0.81	0	0	eGoM inshore
		0	0.180625	0.616225	0.511225	0	0	Penobscot Bay
		0	0.154337	0.674745	0.25	0	0	Ipwisch Bay winter
		0	0.187778	0.49	0.36	0	0	Mass Bay Winter
		0.191327	0.0625	0.510204	0.413265	0.00252132	0.00341046	Jeffrey's Ledge
		0	0.25	0.397448	0.295369	0	0	Stellwagen
		0.0644444	0.134444	0.64	0.36	0.00199623	0.0027002	Cape Cod offshore
		0	0.111111	0.501736	0.444444	0	0	Great South Channel
		0	0.187778	0.64	0.537778	0	0	Nantucket Shoals
		0	0.04	0.81	0.401111	0	0	Cox Ledge (Dec)
		0	0.134444	0.871111	0.537778	0	0	Cox Ledge (Apr)
		0.4118	0	1	0.81	0	0	Northern Newfoundland
						0.73929
Spain, Plaza de Oriente, Madrid	PO28	AB	BB	AA	AA	Overall_Probability	Scaled_probabilities
		0.255	1	1	0.9216	0.235008	0.317884	Placentia Bay
		0.4788	1	1	1	0.4788	0.647649	Southern Gulf of St. Lawrence
		0.0392	0.5476	0.2209	0.1849	0.000876763	0.00118595	Sambro
		0.1472	0.1225	0.2304	0.0841	0.0003494	0.000472615	Gulf of Maine
		0	0.2916	0.3364	0.0961	0	0	Brown Bank
		0.483471	1	0	0.00206612	0	0	St. Pierre Bank
		0.444444	0.49	0.0277778	0.217778	0.00131742	0.00178201	Eastern Scotian Shelf
		0.18	0.321111	0.187778	0.16	0.00173657	0.00234897	Bigelow Bight north
		0.357778	0.284444	0.134444	0.0177778	0.000243238	0.000329016	Bigelow Bight south
		0.0644444	0.49	0.217778	0.04	0.000275078	0.000372084	Ipswich Bay Spring
		0.132653	0.5625	0.154337	0.103316	0.00118981	0.0016094	Mass Bay Spring
		0.0392	0.0676	0.2304	0.5184	0.000316505	0.00042812	Georges Bank northeast peak
		0.231111	0.321111	0.284444	0.694444	0.0146592	0.0198288	George Bank west
		0	0.183673	0.413265	0.674745	0	0	eGoM offshore
		0	0.09	0.587778	0.81	0	0	eGoM inshore
		0	0.180625	0.616225	0.511225	0	0	Penobscot Bay
		0	0.154337	0.674745	0.25	0	0	Ipwisch Bay winter
		0	0.187778	0.49	0.36	0	0	Mass Bay Winter
		0.191327	0.0625	0.510204	0.413265	0.00252132	0.00341046	Jeffrey's Ledge
		0	0.25	0.397448	0.295369	0	0	Stellwagen
		0.0644444	0.134444	0.64	0.36	0.00199623	0.0027002	Cape Cod offshore
		0	0.111111	0.501736	0.444444	0	0	Great South Channel
		0	0.187778	0.64	0.537778	0	0	Nantucket Shoals
		0	0.04	0.81	0.401111	0	0	Cox Ledge (Dec)
		0	0.134444	0.871111	0.537778	0	0	Cox Ledge (Apr)
		0.4118	0	1	0.81	0	0	Northern Newfoundland
						0.73929
Spain, Castillo de Labastida	LB2	AA	AB	AB	AB	Overall_Probability	Scaled_probabilities
		0.0277778	0.152778	0.1125	0	0	0	Lofoten Skrei
		0.927298	0.5	0.456104	0.252401	0.0533757	0.320395	Lofoten Coastal
		1	0.152778	0.249132	0.478299	0.0182049	0.109278	North Sea
		1	0	0	0.1302	0	0	Irish Sea
		1	0.277778	0.30839	0.277778	0.0237955	0.142836	Øresund
		0.2025	0.2408	0.2112	0.095	0.000978361	0.00587275	Iceland Frontal
		0.5776	0.4278	0.3942	0.1638	0.0159551	0.0957726	Iceland Coastal
		0.8649	0.46875	0.317592	0.421592	0.0542837	0.325846	southwest Coastal (Norway)
						0.166593
